# Mapping the transcriptional regulatory network of a fungal pathogen by exploiting transcription factor perturbation

**DOI:** 10.1101/2025.05.10.653149

**Authors:** Dhoha Abid, Holly Brown, Chase Mateusiak, Tamara L. Doering, Michael R. Brent

## Abstract

*Cryptococcus neoformans* is a deadly fungal pathogen. Upon entering a mammalian host, it deploys a voluminous polysaccharide capsule that is necessary for it to survive host defenses and maintain an infection. Capsule expansion is regulated transcriptionally, as deletion of many transcription factors (TFs) alters capsule. Thus, we set out to map the transcriptional regulatory network of *C. neoformans* – that is, to identify the TFs that directly regulate each gene in the genome. First, we carried out RNA-seq of 120 single-TF-deletion strains, together with wild-type controls. We then applied NetProphet3, a TF network mapping algorithm, to predict the direct functional targets of each TF. Unexpectedly, analysis of this network indicated that there are no TFs that primarily regulate genes involved in capsule formation. Rather, the TFs that play a role in deploying capsule also regulate many other genes and processes. Comparison to a TF network map we built for *Saccharomyces cerevisiae*, a distantly related model yeast, identified pairs of TFs that are functionally orthologous – that is, their targets are enriched for orthologous genes. In many cases, these pairs are different from the ones identified by sequence homology alone. We suggest that network analyses should be used to complement sequence comparison when searching for functionally orthologous transcription factors. Our network map can be searched and visualized at http://cryptococcus.net.
