## Supplementary material for "Mapping the transcriptional regulatory network of a fungal pathogen by exploiting transcription factor perturbation": File S1

### Sheet: All TFs
TF Gene ID	Common name
CNAG_05835	LIV3
CNAG_01242	HAPX
CNAG_07724	CUF1
CNAG_00018	FZC6
CNAG_00031	MLR1
CNAG_00039	ZFC6
CNAG_00068	CNAG_00068
CNAG_00156	SP1
CNAG_00193	GAT1
CNAG_00239	YAP1
CNAG_00332	SIP4
CNAG_00460	LIV1
CNAG_00505	FZC28
CNAG_00514	CNAG_00514
CNAG_00559	BZP3
CNAG_00670	FZC12
CNAG_00791	HLH1
CNAG_00828	SIP401
CNAG_00830	FZC38
CNAG_00841	CNAG_00841
CNAG_00871	CLR3
CNAG_00883	ECM2201
CNAG_00896	FZC34
CNAG_01014	ZFC4
CNAG_01069	CNAG_01069
CNAG_01317	CNAG_01317
CNAG_01431	HOB1
CNAG_01438	SWI6
CNAG_01454	STE12alpha
CNAG_01551	GAT201
CNAG_01626	ADA2
CNAG_01708	GAT7
CNAG_01841	GLN3
CNAG_01858	HOB2
CNAG_01883	GAT8
CNAG_01889	CNAG_01889
CNAG_01948	FZC36
CNAG_01973	ZFC2
CNAG_01977	CNAG_01977
CNAG_02066	FZC13
CNAG_02134	RSC8
CNAG_02305	FZC45
CNAG_02322	FZC17
CNAG_02364	FZC19
CNAG_02435	BWC2
CNAG_02476	YRM101
CNAG_02516	HLH5
CNAG_02555	SIP402
CNAG_02566	FKH2
CNAG_02603	CNAG_02603
CNAG_02671	CNAG_02671
CNAG_02698	CNAG_02698
CNAG_02700	ZFC8
CNAG_02723	FZC23
CNAG_02774	MAL13
CNAG_02877	FZC51
CNAG_02936	CNAG_02936
CNAG_03018	ASG101
CNAG_03059	CNAG_03059
CNAG_03086	FZC20
CNAG_03115	FZC46
CNAG_03129	CNAG_03129
CNAG_03132	CNAG_03132
CNAG_03183	FZC24
CNAG_03212	HCM101
CNAG_03261	CNAG_03261
CNAG_03279	CCD4
CNAG_03336	FZC50
CNAG_03346	BZP4
CNAG_03366	ZNF2
CNAG_03401	GAT203
CNAG_03409	SKN7
CNAG_03431	FZC48
CNAG_03561	FZC33
CNAG_03710	ECM22
CNAG_03741	FZC31
CNAG_03768	FZC32
CNAG_03790	CNAG_03790
CNAG_03826	CNAG_03826
CNAG_03849	ASG1
CNAG_03894	PDR802
CNAG_03902	RDS2
CNAG_03914	FZC14
CNAG_03998	RLM1
CNAG_04012	FZC18
CNAG_04023	CNAG_04023
CNAG_04036	CNAG_04036
CNAG_04090	ATF1
CNAG_04093	YRM103
CNAG_04130	CNAG_04130
CNAG_04176	HSF2
CNAG_04184	FZC47
CNAG_04226	CNAG_04226
CNAG_04263	BZP2
CNAG_04268	APN2
CNAG_04345	ARO8001
CNAG_04352	ZAP103
CNAG_04353	CLR1
CNAG_04398	ARO80
CNAG_04457	FZC30
CNAG_04518	ZFC5
CNAG_04583	DDT1
CNAG_04586	HOB7
CNAG_04588	ERT1
CNAG_04594	FZC27
CNAG_04600	CNAG_04600
CNAG_04630	YAP2
CNAG_04637	MBF1
CNAG_04774	FZC26
CNAG_04798	CNAG_04798
CNAG_04804	SRE1
CNAG_04807	FZC8
CNAG_04836	FZC10
CNAG_04837	MLN1
CNAG_04841	FZC43
CNAG_04864	CIR1
CNAG_04878	FZC1
CNAG_04895	FZC3
CNAG_04908	CLR4
CNAG_05010	ZFC7
CNAG_05049	PIP201
CNAG_05093	HOB6
CNAG_05112	FZC42
CNAG_05153	GAT5
CNAG_05170	PIP2
CNAG_05176	HOB3
CNAG_05222	NRG1
CNAG_05255	FZC2
CNAG_05311	CNAG_05311
CNAG_05375	CNAG_05375
CNAG_05380	FZC44
CNAG_05392	ZAP104
CNAG_05420	USV101
CNAG_05431	RIM101
CNAG_05436	CNAG_05436
CNAG_05538	JJJ1
CNAG_05642	FZC37
CNAG_05785	STB4
CNAG_05861	FKH101
CNAG_06097	CNAG_06097
CNAG_06134	BZP1
CNAG_06156	FZC7
CNAG_06188	FZC15
CNAG_06223	MIZ1
CNAG_06252	CCD6
CNAG_06276	CEP3
CNAG_06283	LIV4
CNAG_06327	MIG1
CNAG_06339	FZC35
CNAG_06425	PPR1
CNAG_06483	FZC25
CNAG_06719	FZC49
CNAG_06751	HLH3
CNAG_06762	GAT204
CNAG_06818	HAP1
CNAG_06871	FZC41
CNAG_06921	HOB4
CNAG_07011	CNAG_07011
CNAG_07443	HLH4
CNAG_07528	CNAG_07528
CNAG_07901	FZC29
CNAG_07922	FZC4
CNAG_07940	BZP5

### Sheet: Deleted TFs
TF Gene ID	TF Common name (if available)	# of replicates
CNAG_00031	MLR1	2
CNAG_00039	ZFC6	3
CNAG_00068	CNAG_00068	6
CNAG_00156	SP1	3
CNAG_00193	GAT1	4
CNAG_00332	SIP4	3
CNAG_00460	LIV1	4
CNAG_00505	FZC28	4
CNAG_00514	CNAG_00514	4
CNAG_00559	BZP3	3
CNAG_00791	HLH1	3
CNAG_00828	SIP401	4
CNAG_00830	FZC38	5
CNAG_00841	CNAG_00841	6
CNAG_00871	CLR3	2
CNAG_00883	ECM2201	2
CNAG_00896	FZC34	4
CNAG_01014	ZFC4	3
CNAG_01069	CNAG_01069	4
CNAG_01438	SWI6	7
CNAG_01454	STE12alpha	3
CNAG_01551	GAT201	3
CNAG_01626	ADA2	2
CNAG_01708	GAT7	3
CNAG_01883	GAT8	3
CNAG_01889	CNAG_01889	4
CNAG_01948	FZC36	4
CNAG_01977	CNAG_01977	3
CNAG_02066	FZC13	4
CNAG_02305	FZC45	3
CNAG_02322	FZC17	4
CNAG_02364	FZC19	3
CNAG_02435	BWC2	3
CNAG_02476	YRM101	3
CNAG_02516	HLH5	3
CNAG_02566	FKH2	9
CNAG_02603	CNAG_02603	4
CNAG_02700	ZFC8	3
CNAG_02723	FZC23	4
CNAG_02774	MAL13	2
CNAG_02877	FZC51	3
CNAG_03018	ASG101	1
CNAG_03059	CNAG_03059	4
CNAG_03086	FZC20	5
CNAG_03115	FZC46	5
CNAG_03132	CNAG_03132	4
CNAG_03212	HCM101	6
CNAG_03279	CCD4	2
CNAG_03336	FZC50	5
CNAG_03346	BZP4	4
CNAG_03366	ZNF2	3
CNAG_03401	GAT203	4
CNAG_03409	SKN7	5
CNAG_03431	FZC48	3
CNAG_03561	FZC33	3
CNAG_03710	ECM22	6
CNAG_03741	FZC31	5
CNAG_03849	ASG1	2
CNAG_03894	PDR802	7
CNAG_03902	RDS2	5
CNAG_03914	FZC14	4
CNAG_03998	RLM1	3
CNAG_04012	FZC18	4
CNAG_04093	YRM103	4
CNAG_04176	HSF2	3
CNAG_04184	FZC47	4
CNAG_04345	ARO8001	5
CNAG_04352	ZAP103	5
CNAG_04353	CLR1	2
CNAG_04398	ARO80	3
CNAG_04457	FZC30	3
CNAG_04518	ZFC5	3
CNAG_04583	DDT1	3
CNAG_04586	HOB7	4
CNAG_04588	ERT1	4
CNAG_04594	FZC27	3
CNAG_04630	YAP2	3
CNAG_04637	MBF1	3
CNAG_04774	FZC26	3
CNAG_04804	SRE1	3
CNAG_04807	FZC8	3
CNAG_04841	FZC43	5
CNAG_04864	CIR1	7
CNAG_04895	FZC3	3
CNAG_04908	CLR4	3
CNAG_05049	PIP201	3
CNAG_05093	HOB6	3
CNAG_05112	FZC42	3
CNAG_05170	PIP2	4
CNAG_05176	HOB3	3
CNAG_05222	NRG1	2
CNAG_05255	FZC2	3
CNAG_05375	CNAG_05375	3
CNAG_05380	FZC44	3
CNAG_05392	ZAP104	4
CNAG_05420	USV101	13
CNAG_05431	RIM101	6
CNAG_05436	CNAG_05436	4
CNAG_05538	JJJ1	3
CNAG_05642	FZC37	3
CNAG_05785	STB4	3
CNAG_05861	FKH101	4
CNAG_06097	CNAG_06097	3
CNAG_06134	BZP1	4
CNAG_06156	FZC7	3
CNAG_06252	CCD6	4
CNAG_06276	CEP3	3
CNAG_06327	MIG1	5
CNAG_06339	FZC35	5
CNAG_06425	PPR1	3
CNAG_06483	FZC25	4
CNAG_06719	FZC49	3
CNAG_06751	HLH3	3
CNAG_06871	FZC41	5
CNAG_06921	HOB4	3
CNAG_07443	HLH4	4
CNAG_07528	CNAG_07528	7
CNAG_07901	FZC29	3
CNAG_07922	FZC4	3
CNAG_07940	BZP5	3
