## Supplementary material for "Mapping the transcriptional regulatory network of a fungal pathogen by exploiting transcription factor perturbation": File S2

### Sheet: File_S2_capsule_genes
Gene ID	Common Name
CNAG_04230	THI6
CNAG_05431	RIM101
CNAG_05005	ATG1
CNAG_05538	JJJ1
CNAG_03153	SEC14-1
CNAG_00559	BZP3
CNAG_02241	HOB5
CNAG_01845	PKC1
CNAG_04837	MLN1
CNAG_00415	CDC2801
CNAG_04755	BCK1
CNAG_06276	CEP3
CNAG_03561	FZC33
CNAG_02305	FZC45
CNAG_04090	ATF1
CNAG_04864	CIR1
CNAG_02389	YPK101
CNAG_03115	FZC46
CNAG_03843	ARK1
CNAG_07506	FAP1
CNAG_03902	RDS2
CNAG_03894	PDR802
CNAG_02153	TUP1
CNAG_01938	KIN1
CNAG_07554	CAP10
CNAG_01523	HOG1
CNAG_05753	CNAG_05753
CNAG_05650	UBP5
CNAG_04753	CNAG_04753
CNAG_00239	YAP1
CNAG_01014	ZFC4
CNAG_00769	PBS2
CNAG_01232	PMC1
CNAG_04821	PAN3
CNAG_01704	IRK6
CNAG_05081	PDE1
CNAG_06632	ABC1
CNAG_05562	PBX2
CNAG_03914	FZC14
CNAG_08022	PHO85
CNAG_02566	FKH2
CNAG_00883	ECM2201
CNAG_01294	IPK1
CNAG_00623	EGCrP1
CNAG_00600	CAP60
CNAG_03409	SKN7
CNAG_06762	GAT204
CNAG_00375	GCN5
CNAG_00363	TCO6
CNAG_03202	CAC1
CNAG_01626	ADA2
CNAG_02008	OVA1
CNAG_04863	VPS25
CNAG_05861	FKH101
CNAG_02675	HSL101
CNAG_04312	MAN1
CNAG_06671	YKL1
CNAG_04804	SRE1
CNAG_04353	CLR1
CNAG_02233	MEC1
CNAG_01371	CRG2
CNAG_03438	HXT1
CNAG_00440	SSN801
CNAG_03670	IRE1
CNAG_04514	MPK1
CNAG_04904	CHC1
CNAG_05600	IGI1
CNAG_04191	CEX1
CNAG_04916	FZC16
CNAG_02322	FZC17
CNAG_05965	IRK4
CNAG_05420	USV101
CNAG_06301	SCH9
CNAG_02877	FZC51
CNAG_05176	HOB3
CNAG_03120	AGS1
CNAG_02215	HAP3
CNAG_07470	PDE2
CNAG_05222	NRG1
CNAG_04586	HOB7
CNAG_04908	CLR4
CNAG_03346	BZP4
CNAG_03183	FZC24
CNAG_06809	IKS1
CNAG_01551	GAT201
CNAG_04878	FZC1
CNAG_03592	THI20
CNAG_02859	POS5
CNAG_05063	SSK2
CNAG_01062	PSK201
CNAG_03582	RIM20
CNAG_05535	FHL1
CNAG_00268	ILV2
CNAG_03818	SSK1
CNAG_04640	ACL1
CNAG_02799	DAK202a
CNAG_04184	FZC47
CNAG_03116	HCM1
CNAG_00570	PKR1
CNAG_06730	GSK3
CNAG_03158	CMT1
CNAG_00130	RCK2
CNAG_05218	ACA1
CNAG_03946	GAL101
CNAG_01438	SWI6
CNAG_01106	VPH1
CNAG_02357	MKK2
CNAG_02885	CAP64
CNAG_02712	BUD32
CNAG_06161	VRK1
CNAG_04730	GPR4
CNAG_05771	TEL1
CNAG_05292	TPS1
CNAG_01905	KSP1
CNAG_05694	CKA1
CNAG_04927	YFH701
CNAG_00396	PKA1
CNAG_03315	RHO1
CNAG_04457	FZC30
CNAG_05067	CLR5
CNAG_01948	FZC36
CNAG_04176	HSF2
CNAG_04316	UTR1
CNAG_05563	HOS2
CNAG_03648	KRE5
CNAG_04505	GPA1
CNAG_06352	CGP1
CNAG_07797	CLR6
CNAG_06818	HAP1
CNAG_01172	PBX1
CNAG_01890	MET6
CNAG_07779	TDA10
CNAG_03811	IRK5
CNAG_06591	SET302
CNAG_03322	UXS1
CNAG_07680	HAP5
CNAG_00460	LIV1
CNAG_06051	GAL1
CNAG_04215	MET3
CNAG_05392	ZAP104
CNAG_04678	YPK1
CNAG_07924	MCM1
CNAG_00721	CAP59
CNAG_04969	UGD1
CNAG_06086	CDK8
CNAG_07901	FZC29
CNAG_04012	FZC18
CNAG_07464	MBS1
CNAG_05216	RAD53
CNAG_01720	VPS23
CNAG_02802	ARG2
CNAG_06751	HLH3
CNAG_02797	CPL1
CNAG_03167	CHK1
CNAG_07443	HLH4
CNAG_00871	CLR3
CNAG_05703	LRG1
CNAG_06719	FZC49
CNAG_02029	WSP1
CNAG_00156	SP1
CNAG_02236	PPG1
CNAG_01162	MAK3201
CNAG_00193	GAT1
CNAG_07701	CTR1
