## Supplementary material for "Mapping the transcriptional regulatory network of a fungal pathogen by exploiting transcription factor perturbation": File S5

### Sheet: 10% of TFs with most targets
TF	# of direct targets	Capsule phenotype
BZP5	884	N
NRG1	692	Y
GAT201	567	Y
SWI6	509	Y
CNAG_05375	475	N
FZC51	402	Y
USV101	402	Y
CNAG_00514	383	N
ADA2	349	Y
CIR1	334	Y
RIM101	328	Y
CCD6	305	N
RDS2	284	Y
LIV3	282	N
SP1	282	Y
ERT1	231	N

### Sheet: 10% of genes w most regulators
Gene	# of direct regulators	capsule phenotype
CNAG_04126	55	N
GAT203	28	N
CIG1	26	N
ARO8001	25	N
MLN1	25	Y
CNAG_01272	24	N
CNAG_05075	23	N
CNAG_04103	22	N
ASG101	22	N
PTP1	22	N
CNAG_02558	22	N
CNAG_01995	22	N
FZC8	22	N
CNAG_02839	22	N
DIP5	21	N
CFT1	21	N
SP1	21	Y
CLR4	20	Y
CNAG_06557	20	N
SRE1	20	Y
CNAG_06294	20	N
YAP2	20	N
CNAG_05305	20	N
ITR1A	20	N
CNAG_01594	20	N
FZC33	20	Y
HXS1	20	N
CNAG_06388	20	N
CNAG_04818	19	N
MP88	19	N
ZAP104	19	Y
CNAG_01965	19	N
HLH1	19	N
ZFC4	19	Y
CNAG_00735	19	N
GAT201	19	Y
FZC48	19	N
CNAG_01299	19	N
CNAG_00269	19	N
CNAG_04862	18	N
CNAG_03084	18	N
BZP5	18	N
PDR802	18	Y
CNAG_00749	18	N
CNAG_03132	18	N
FZC29	18	Y
CNAG_01075	18	N
CNAG_02865	18	N
CNAG_03759	18	N
CNAG_04891	18	N
CNAG_06503	18	N
STB4	18	N
BZP4	18	Y
CNAG_06651	18	N
CNAG_04355	18	N
PIP201	18	N
CNAG_04556	17	N
CNAG_07784	17	N
CFO1	17	N
FZC4	17	N
HLH5	17	N
FZC3	17	N
CNAG_04100	17	N
FZC13	17	N
CNAG_06932	17	N
BLP1	17	N
CNAG_01954	17	N
HSF2	17	Y
GAT1	17	Y
RDS2	16	Y
CEP3	16	Y
FZC7	16	N
MTN1	16	N
CNAG_03215	16	N
SIP401	16	N
FZC41	16	N
CNAG_01714	16	N
LIV1	16	Y
CNAG_06556	16	N
CNAG_07869	16	N
CNAG_06931	16	N
CNAG_03007	16	N
CNAG_04469	15	N
ITR6	15	N
YRM103	15	N
CNAG_04102	15	N
CNAG_05436	15	N
CNAG_04324	15	N
CNAG_05330	15	N
HLH4	15	Y
ERT1	15	N
CNAG_07755	15	N
CNAG_01925	15	N
CNAG_04523	15	N
CNAG_06312	15	N
FKH2	15	Y
FZC44	15	N
FZC49	15	Y
RIM101	15	Y
CNAG_05079	15	N
LAC1	15	N
CNAG_04231	15	N
CNAG_04139	15	N
CNAG_04887	15	N
FZC37	15	N
CNAG_04564	15	N
FZC42	15	N
CNAG_00349	15	N
CNAG_04472	15	N
PIP2	15	N
CNAG_07493	15	N
CLR1	14	Y
SRX1	14	N
SWE102	14	N
FZC51	14	Y
CNAG_00588	14	N
CNAG_03037	14	N
STE12alpha	14	N
CNAG_00587	14	N
CNAG_06517	14	N
DDT1	14	N
ECM22	14	N
CNAG_02044	14	N
CNAG_07367	14	N
CNAG_04459	14	N
CNAG_01076	14	N
FZC38	14	N
CNAG_01567	14	N
ZFC7	14	N
CNAG_05867	14	N
CNAG_07826	14	N
CCP1	14	N
CNAG_00540	14	N
CNAG_04585	14	N
FZC26	14	N
CNAG_07975	14	N
BZP3	14	Y
CNAG_00393	14	N
FZC18	14	Y
BWC2	14	N
CNAG_03997	13	N
CNAG_05375	13	N
CNAG_07611	13	N
ZNF2	13	N
HCM101	13	N
FRK102	13	N
CNAG_05972	13	N
CNAG_02701	13	N
RIK1	13	N
SIP4	13	N
CNAG_05324	13	N
CNAG_06207	13	N
CNAG_04759	13	N
CNAG_06500	13	N
CNAG_02041	13	N
CNAG_07638	13	N
CNAG_07642	13	N
CNAG_03552	13	N
CNAG_04988	13	N
CNAG_06963	13	N
CNAG_03295	13	N
CNAG_07870	13	N
CNAG_02011	13	N
PHO84	13	N
CLR3	13	Y
CNAG_02010	13	N
CNAG_04261	13	N
CNAG_04877	13	N
CNAG_06027	12	N
CNAG_01577	12	N
CNAG_04704	12	N
CNAG_05345	12	N
CNAG_06916	12	N
CNAG_05916	12	N
FZC25	12	N
HOB4	12	N
CNAG_02899	12	N
FZC27	12	N
CNAG_05115	12	N
CNAG_00919	12	N
CNAG_04567	12	N
CNAG_06583	12	N
CNAG_07798	12	N
CNAG_04280	12	N
CNAG_05072	12	N
CNAG_00023	12	N
CNAG_05444	12	N
ZFC6	12	N
CNAG_07939	12	N
CNAG_05331	12	N
CNAG_05114	12	N
CNAG_02069	12	N
LYS9	12	N
CNAG_03125	12	N
USV101	12	Y
CNAG_00598	12	N
CNAG_00030	12	N
CNAG_00032	12	N
CNAG_05299	12	N
CNAG_04367	12	N
CNAG_06271	12	N
ECM2201	12	Y
CNAG_07650	12	N
PPR1	12	N
ARO80	12	N
CNAG_05387	12	N
CNAG_03223	12	N
CNAG_03002	12	N
CNAG_05310	12	N
CNAG_06758	12	N
CNAG_06298	12	N
SXI1alpha	12	N
FRE3	12	N
CNAG_04072	12	N
CTR4	12	N
CNAG_02208	12	N
CIR1	12	Y
CNAG_01468	12	N
CNAG_06827	12	N
CNAG_07690	12	N
CNAG_02864	12	N
CNAG_05654	12	N
GAT8	11	N
CNAG_01069	11	N
OVA1	11	Y
CNAG_07307	11	N
CNAG_06917	11	N
CNAG_04185	11	N
CNAG_06182	11	N
CNAG_04363	11	N
CNAG_06162	11	N
GPG2	11	N
CNAG_06000	11	N
MBF1	11	N
CNAG_05873	11	N
CNAG_00514	11	N
CNAG_04553	11	N
CNAG_05016	11	N
TRR1	11	N
TSA1	11	N
CNAG_06662	11	N
CNAG_01542	11	N
CCD6	11	N
CNAG_02070	11	N
KRE61	11	N
CNAG_03474	11	N
CNAG_03477	11	N
CNAG_01588	11	N
URO1	11	N
MLR1	11	N
CNAG_02005	11	N
BZP1	11	N
CNAG_07866	11	N
CNAG_05264	11	N
CNAG_07876	11	N
CNAG_01955	11	N
ATG2602	11	N
CNAG_01915	11	N
CNAG_05329	11	N
CNAG_07912	11	N
CNAG_01816	11	N
CNAG_03728	11	N
CNAG_03746	11	N
CNAG_05573	11	N
CNAG_05565	11	N
CNAG_05627	11	N
CNAG_00844	11	N
CNAG_04558	11	N
HOB3	11	Y
CNAG_00172	11	N
CNAG_00155	11	N
RLM1	11	N
CNAG_04101	11	N
CNAG_07456	11	N
NRG1	11	Y
CNAG_04736	11	N
FZC17	11	Y
CNAG_04943	11	N
CNAG_04142	11	N
CNAG_01386	11	N
CNAG_07711	11	N
CNAG_07698	11	N
CNAG_02526	11	N
CNAG_00836	11	N
SWI6	11	Y
CNAG_00485	11	N
MTN2	11	N
CNAG_00911	10	N
CNAG_03971	10	N
CNAG_03719	10	N
CNAG_03650	10	N
CNAG_06297	10	N
LPI5	10	N
CNAG_04025	10	N
CNAG_00591	10	N
CNAG_00429	10	N
CNAG_04007	10	N
CNAG_06890	10	N
CNAG_00850	10	N
MP98	10	N
CNAG_00861	10	N
CNAG_02540	10	N
CNAG_07695	10	N
CNAG_02692	10	N
CNAG_05300	10	N
CNAG_01668	10	N
CNAG_07874	10	N
CNAG_02544	10	N
SIT1	10	N
SIT2	10	N
SKS1	10	N
CNAG_01989	10	N
CNAG_02405	10	N
CNAG_04874	10	N
CNAG_07635	10	N
CNAG_05658	10	N
CNAG_04901	10	N
CAN2	10	N
DAL2	10	N
CNAG_02016	10	N
CNAG_05591	10	N
CNAG_07844	10	N
CAS3	10	N
CNAG_01527	10	N
CNAG_07842	10	N
CNAG_01171	10	N
BLP4	10	N
YSA1	10	N
CNAG_02735	10	N
CNAG_06973	10	N
CNAG_00981	10	N
GAT7	10	N
CNAG_07380	10	N
CNAG_07951	10	N
CNAG_04504	10	N
ASG1	10	N
CNAG_04562	10	N
FZC2	10	N
CNAG_05831	10	N
ZAP103	10	N
CNAG_01907	10	N
CNAG_05089	10	N
CNAG_03686	9	N
CNAG_07917	9	N
CNAG_01566	9	N
CNAG_02060	9	N
MAL13	9	N
CNAG_03570	9	N
CNAG_02045	9	N
CNAG_01977	9	N
CNAG_03569	9	N
CNAG_07962	9	N
CNAG_02031	9	N
CNAG_07802	9	N
CNAG_03539	9	N
CNAG_01975	9	N
CNAG_01810	9	N
CNAG_07992	9	N
CNAG_01608	9	N
CNAG_07868	9	N
CNAG_00674	9	N
CNAG_07905	9	N
HAPX	9	N
CNAG_06650	9	N
CNAG_07793	9	N
CNAG_02600	9	N
CNAG_02601	9	N
HPI3	9	N
HOB7	9	Y
CNAG_03154	9	N
CNAG_01139	9	N
CNAG_02733	9	N
FZC28	9	N
CNAG_02758	9	N
CNAG_02768	9	N
CNAG_03128	9	N
FZC46	9	Y
CNAG_03107	9	N
CNAG_07369	9	N
HAD9	9	N
CNAG_02592	9	N
FHB1	9	N
CNAG_02561	9	N
CNAG_02198	9	N
CNAG_02156	9	N
ITR3C	9	N
CNAG_02160	9	N
CNAG_06672	9	N
ISP5	9	N
CNAG_03308	9	N
HAP1	9	Y
CNAG_02554	9	N
CNAG_02347	9	N
CNAG_00827	9	N
CNAG_02365	9	N
CNAG_02417	9	N
CNAG_01349	9	N
CNAG_07567	9	N
CNAG_02706	9	N
CNAG_01768	9	N
CNAG_03980	9	N
CNAG_05699	9	N
CNAG_00586	9	N
CNAG_04781	9	N
MIG1	9	N
CNAG_05312	9	N
CNAG_04773	9	N
CNAG_04337	9	N
PLC2	9	N
MLS1	9	N
