## Supplementary material for "Mapping the transcriptional regulatory network of a fungal pathogen by exploiting transcription factor perturbation": File S6

### Sheet: net_tf_tf
TF1	TF2	Jaccard Similarity	Shared Targets	p value	p value corrected
GAT204	GAT201	0.144487	38	0	0
FKH2	SWI6	0.111111	21	9.6485e-12	9.72895e-09
GAT201	USV101	0.0666667	21	1.20607e-11	9.72895e-09
CIR1	USV101	0.0699301	20	1.03237e-11	9.72895e-09
GAT201	RIM101	0.0674487	23	3.92261e-11	2.58892e-08
CIR1	SP1	0.0644068	19	2.1743e-10	1.31545e-07
ECM2201	GAT201	0.0483271	13	3.23284e-10	1.80542e-07
CLR3	CLR1	0.105263	6	3.7844e-09	1.61616e-06
ADA2	GAT204	0.0662252	10	1.15779e-08	4.20277e-06
ECM2201	GAT1	0.0833333	7	1.28485e-08	4.42419e-06
ECM2201	USV101	0.0655738	8	3.07658e-08	8.93439e-06
CIR1	FZC33	0.0357143	8	2.99643e-08	8.93439e-06
CIR1	GAT201	0.0601852	26	4.18819e-08	1.16947e-05
FZC45	CIR1	0.0355556	8	5.03759e-08	1.35455e-05
GAT204	USV101	0.0642857	9	5.76919e-08	1.49587e-05
USV101	SP1	0.0607735	11	8.6543e-08	2.09434e-05
RIM101	SP1	0.0576923	12	1.61921e-07	3.67357e-05
MLN1	USV101	0.05	5	4.99343e-07	0.000103667
ADA2	GAT201	0.0481928	16	8.08625e-07	0.000163073
CIR1	RIM101	0.0503145	16	1.00402e-06	0.000191821
CIR1	ZFC4	0.0271493	6	1.35394e-06	0.000245739
FKH2	NRG1	0.0555556	7	3.32963e-06	0.000525502
ZAP104	CIR1	0.0229358	5	3.48326e-06	0.000538052
CIR1	GAT1	0.0389105	10	4.94091e-06	0.000717419
GAT204	RIM101	0.0473373	8	6.32703e-06	0.000877217
CLR1	RDS2	0.05	6	7.44746e-06	0.000983065
CLR4	RIM101	0.0378788	5	8.54507e-06	0.00105148
CLR3	GAT201	0.026616	7	2.71111e-05	0.00285256
USV101	RIM101	0.044335	9	3.3196e-05	0.00334726
CLR1	GAT201	0.029304	8	4.05668e-05	0.00382487
CLR1	RIM101	0.0397351	6	4.13967e-05	0.00384986
BZP4	USV101	0.0315789	3	4.76652e-05	0.00422011
BZP4	MLN1	0.117647	2	5.12033e-05	0.00432251
SKN7	SP1	0.0428571	6	5.29091e-05	0.00441517
CIR1	HSF2	0.0183486	4	6.23645e-05	0.00511109
GAT201	GAT1	0.03125	9	0.000100586	0.00768691
CIR1	RDS2	0.0376712	11	0.00010512	0.00786807
ECM2201	CLR4	0.0576923	3	0.000106208	0.00786807
ECM2201	CIR1	0.0285714	7	0.000159948	0.0107521
HLH3	FZC30	0.0625	2	0.00024667	0.0146789
CLR4	GAT201	0.0195312	5	0.000257259	0.0151845
FZC45	FZC36	0.0769231	2	0.000267417	0.0154083
CLR3	ECM2201	0.0491803	3	0.000392117	0.0209321
LIV1	HLH4	0.0714286	2	0.000407182	0.0214213
FZC14	SP1	0.019802	2	0.000646399	0.0314957
GAT1	USV101	0.0357143	5	0.000724143	0.0341382
CLR3	BZP3	0.0428571	3	0.000736557	0.0344994
SWI6	NRG1	0.0333333	7	0.000769137	0.0355665
NRG1	FZC33	0.0352941	3	0.000780916	0.0358822
ADA2	SP1	0.035533	7	0.000835969	0.037234
GAT201	SP1	0.033033	11	0.000909337	0.0397698
GAT204	GAT1	0.0377358	4	0.000985947	0.0421057
BZP4	GAT204	0.0327869	2	0.00102959	0.043207
HSF2	SRE1	0.125	1	0.00118589	0.0470467
SKN7	RIM101	0.0310559	5	0.00125381	0.0484185
ADA2	GAT1	0.0328947	5	0.00126131	0.0484502
