## Supplementary material for "Mapping the transcriptional regulatory network of a fungal pathogen by exploiting transcription factor perturbation": File S7

### Sheet: A_mapping_tfs_by_seq_homology
Cn gene ID	Sc gene ID	Cn common name	Sc common name	% identity	evalue	qcov	Jaccard	Empirical p-value
CNAG_00193	YFL021W	GAT1	GAT1	70	3.12e-22	7	0.0948905	0
CNAG_06327	YGL035C	MIG1	MIG1	67.568	8.48e-27	10	0.0904255	0
CNAG_03409	YHR206W	SKN7	SKN7	51.304	5.18e-31	23	0.0648649	0.03
CNAG_05420	YPL230W	USV101	USV1	61.667	3.59e-20	9	0.0718563	0.085
CNAG_02566	YIL131C	FKH2	FKH1	40	1.94e-13	9	0.062069	0.087
CNAG_00514	YKR034W	CNAG_00514	DAL80	31.667	0.26	6	0.0691824	0.114
CNAG_05176	YML027W	HOB3	YOX1	37.037	9.33e-05	8	0.0483871	0.38
CNAG_06188	YBR033W	FZC15	EDS1	30	0.000471	7	0.0714286	0.46
CNAG_06425	YLR014C	PPR1	PPR1	27.978	4.35e-34	44	0.0444444	0.613
CNAG_05176	YDR451C	HOB3	YHP1	30.189	0.001	8	0.038961	0.809
CNAG_06339	YCR106W	FZC35	RDS1	40.909	3.49e-05	6	0.047619	0.816
CNAG_04837	YBL103C	MLN1	RTG3	29.851	3.01e-07	24	0.035533	0.88
CNAG_00156	YNL027W	SP1	CRZ1	51.376	5.41e-24	9	0.0461538	0.889
CNAG_06188	YKL038W	FZC15	RGT1	34.884	7.76e-05	4	0.0344828	0.931
CNAG_03998	YBR182C	RLM1	SMP1	52.113	1.93e-19	13	0.0352113	0.974
CNAG_03710	YLR228C	ECM22	ECM22	44	1.73e-11	6	0.0307018	0.978
CNAG_05420	YMR182C	USV101	RGM1	57.812	2.15e-21	10	0.0492611	0.992
CNAG_02603	YDR216W	CNAG_02603	ADR1	50	8.39e-11	9	0.0277778	0.994
CNAG_05093	YML027W	HOB6	YOX1	27.778	0.000303	24	0.0243902	0.995
CNAG_00514	YJL110C	CNAG_00514	GZF3	34.091	0.59	5	0.0445682	0.999
CNAG_00871	YFL031W	CLR3	HAC1	39.474	0.095	8	0.0168067	1
CNAG_05170	YAL051W	PIP2	OAF1	40.385	2.76e-06	6	0.00724638	1
CNAG_04586	YML027W	HOB7	YOX1	26.606	5.19e-08	13	0.021978	1
CNAG_03710	YDR213W	ECM22	UPC2	46.341	2.18e-09	5	0.0188679	1
CNAG_03409	YJR147W	SKN7	HMS2	27.642	5.48e-08	19	0.0283019	1
CNAG_03115	YLR228C	FZC46	ECM22	35.616	1.18e-08	11	0.0144231	1
CNAG_01438	YLR182W	SWI6	SWI6	25.382	5.33e-42	51	0.0560472	1
CNAG_07922	YHR178W	FZC4	STB5	21.767	4.13e-12	53	0.0191571	1
CNAG_04090	YNL167C	ATF1	SKO1	33.333	5.13e-07	13	0.0215054	1
CNAG_03998	YPL089C	RLM1	RLM1	48.75	1.97e-19	15	0.00869565	1
CNAG_01948	YPL248C	FZC36	GAL4	24.843	9.81e-35	62	0.010989	1
CNAG_05431	YHL027W	RIM101	RIM101	39.535	2.78e-33	23	0.0422535	1
CNAG_01973	YPL230W	ZFC2	USV1	46.154	3.14e-12	6	0.00552486	1
CNAG_05222	YDR043C	NRG1	NRG1	62.5	1.26e-19	16	0.053719	1
CNAG_05222	YBR066C	NRG1	NRG2	45.37	8.44e-18	28	0.00963855	1
CNAG_05170	YOR363C	PIP2	PIP2	42.105	7.89e-07	7	0.02	1
CNAG_05049	YDR034C	PIP201	LYS14	41.176	3.89e-08	5	0.00980392	1
CNAG_03902	YPL133C	RDS2	RDS2	31.237	9.79e-62	76	0.00684932	1
CNAG_04588	YBR239C	ERT1	ERT1	36.181	4.01e-42	39	0.00666667	1
CNAG_04176	YGL073W	HSF2	HSF1	41.284	6.61e-18	20	0.0116279	1
CNAG_01626	YDR448W	ADA2	ADA2	34.1	9.59e-91	84	0.0193237	1
CNAG_02566	YNL068C	FKH2	FKH2	47.368	1.12e-15	8	0.0185185	1
CNAG_00018	YPL248C	FZC6	GAL4	46.429	8.94e-09	7	0
CNAG_00239	YML007W	YAP1	YAP1	48.214	1.55e-07	8	0
CNAG_00332	YJL089W	SIP4	SIP4	31.818	1.48e-07	8	0
CNAG_00670	YBR297W	FZC12	MAL33	40.323	1.3e-07	13	0
CNAG_01317	YJR060W	CNAG_01317	CBF1	41.071	6.69e-05	18	0
CNAG_01454	YHR084W	STE12alpha	STE12	38.614	5.88e-32	21	0
CNAG_01889	YKR076W	CNAG_01889	ECM4	46.26	1.53e-101	95	0
CNAG_01889	YMR251W	CNAG_01889	GTO3	43.056	5.48e-91	96	0
CNAG_02134	YFR037C	RSC8	RSC8	47.95	7.02e-105	46	0
CNAG_02134	YJL176C	RSC8	SWI3	36.17	3.94e-68	74	0
CNAG_02476	YOR172W	YRM101	YRM1	33.962	4.08e-07	10	0
CNAG_02671	YMR213W	CNAG_02671	CEF1	51.837	1.67e-70	33	0
CNAG_02936	YCR093W	CNAG_02936	CDC39	29.495	9.52e-57	23	0
CNAG_03059	YJL206C	CNAG_03059	YJL206C	33.019	3.39e-06	10	0
CNAG_03115	YDR213W	FZC46	UPC2	51.163	3.89e-09	7	0
CNAG_03129	YPR186C	CNAG_03129	PZF1	28.611	1.02e-27	58	0
CNAG_03336	YLR278C	FZC50	YLR278C	21.443	3.51e-12	46	0
CNAG_03561	YBL066C	FZC33	SEF1	42.857	7.69e-07	7	0
CNAG_03826	YOR244W	CNAG_03826	ESA1	63.518	4.99e-148	74	0
CNAG_03826	YBL052C	CNAG_03826	SAS3	42.086	4.23e-71	44	0
CNAG_03849	YIL130W	ASG1	ASG1	23.514	1.72e-18	43	0
CNAG_04226	YOR308C	CNAG_04226	SNU66	47.458	2.35e-07	19	0
CNAG_04268	YBL019W	APN2	APN2	32.682	3.37e-44	53	0
CNAG_04345	YDR421W	ARO8001	ARO80	54	2.95e-12	39	0
CNAG_04398	YDR421W	ARO80	ARO80	54.717	7.18e-15	38	0
CNAG_04583	YGL133W	DDT1	ITC1	28.049	9.86e-22	41	0
CNAG_04586	YDR451C	HOB7	YHP1	36.957	3.3e-05	6	0
CNAG_04600	YLR234W	CNAG_04600	TOP3	45.625	0	59	0
CNAG_04637	YOR298C-A	MBF1	MBF1	44.025	7.62e-33	100	0
CNAG_04774	YKR064W	FZC26	OAF3	39.062	1.84e-07	6	0
CNAG_05093	YDR451C	HOB6	YHP1	38.462	0.002	11	0
CNAG_05538	YNL227C	JJJ1	JJJ1	31.092	5.49e-49	49	0
CNAG_05861	YIL131C	FKH101	FKH1	31.373	7.69e-10	24	0
CNAG_06223	YDR409W	MIZ1	SIZ1	28.959	3.21e-24	27	0
CNAG_06276	YMR168C	CEP3	CEP3	42.857	9.71e-07	5	0
CNAG_06283	YBR049C	LIV4	REB1	25.694	8.58e-11	34	0
CNAG_06283	YDR026C	LIV4	YDR026C	26.962	6.76e-20	42	0
CNAG_07724	YGL166W	CUF1	CUP2	52.308	6.97e-17	6	0
CNAG_00239	YDR423C	YAP1	CAD1	48.214	1.05e-06	8	0
CNAG_01973	YMR182C	ZFC2	RGM1	39.437	1.49e-10	6	0
CNAG_04583	YPL216W	DDT1	YPL216W	27.391	3.9e-17	35	0
CNAG_05861	YNL068C	FKH101	FKH2	32.812	3.5e-09	21	0
CNAG_06223	YOR156C	MIZ1	NFI1	23.913	6.1e-24	51	0
CNAG_07724	YPR008W	CUF1	HAA1	53.521	5.23e-19	7	0

### Sheet: B_mapping_tfs_by_jaccard_index
Cn Gene ID	Sc Gene ID	Cn common name	Sc common name	Jaccard Similarity	empirical-pvalue	% identity	evalue	qcov
CNAG_06252	YBL054W	CCD6	TOD6	0.297468	0
CNAG_03129	YBL054W	CNAG_03129	TOD6	0.286364	0
CNAG_00841	YKL112W	CNAG_00841	ABF1	0.25	0.053
CNAG_05375	YBL054W	CNAG_05375	TOD6	0.190931	0
CNAG_00670	YDR191W	FZC12	HST4	0.173913	0
CNAG_04837	YGL096W	MLN1	TOS8	0.171875	0
CNAG_02936	YMR168C	CNAG_02936	CEP3	0.166667	0.021
CNAG_02566	YHR154W	FKH2	RTT107	0.162963	0
CNAG_02877	YBL054W	FZC51	TOD6	0.160714	0
CNAG_05785	YJR094C	STB4	IME1	0.144737	0
CNAG_06327	YER045C	MIG1	ACA1	0.142857	0
CNAG_04841	YCR040W	FZC43	MATALPHA1	0.142857	0.127
CNAG_04263	YKL020C	BZP2	SPT23	0.142857	0.163
CNAG_04864	YOR290C	CIR1	SNF2	0.142241	0
CNAG_06425	YFL021W	PPR1	GAT1	0.1375	0
CNAG_05222	YER040W	NRG1	GLN3	0.133452	0
CNAG_03790	YBR195C	CNAG_03790	MSI1	0.133333	0.018
CNAG_02698	YOR230W	CNAG_02698	WTM1	0.130435	0.013
CNAG_01973	YCR106W	ZFC2	RDS1	0.125	0.025
CNAG_03346	YDR169C	BZP4	STB3	0.125	0.004
CNAG_04588	YDR216W	ERT1	ADR1	0.120253	0
CNAG_05420	YOR290C	USV101	SNF2	0.119231	0
CNAG_06818	YPL038W	HAP1	MET31	0.114583	0
CNAG_04586	YPL139C	HOB7	UME1	0.113636	0.001
CNAG_05093	YLR014C	HOB6	PPR1	0.111111	0.016
CNAG_05010	YKL112W	ZFC7	ABF1	0.111111	0.03
CNAG_03914	YLR014C	FZC14	PPR1	0.111111	0.019	33.333	1.5	6
CNAG_02322	YOL068C	FZC17	HST1	0.111111	0.001
CNAG_01551	YIR013C	GAT201	GAT4	0.107843	0	41.379	2.16e-05	13
CNAG_00193	YOR290C	GAT1	SNF2	0.107143	0
CNAG_03212	YOR230W	HCM101	WTM1	0.107143	0.016
CNAG_05835	YCR084C	LIV3	TUP1	0.106618	0
CNAG_06339	YKL072W	FZC35	STB6	0.105263	0.025
CNAG_03409	YPL038W	SKN7	MET31	0.102941	0
CNAG_00791	YPR196W	HLH1	YPR196W	0.1	0
CNAG_02555	YKL020C	SIP402	SPT23	0.1	9
CNAG_02723	YMR168C	FZC23	CEP3	0.1	0.196
CNAG_03086	YKR064W	FZC20	OAF3	0.1	0.16	38.235	0.049	5
CNAG_04268	YLR098C	APN2	CHA4	0.1	0.031
CNAG_01889	YIL154C	CNAG_01889	IMP2'	0.1	0.059
CNAG_01317	YOL028C	CNAG_01317	YAP7	0.1	0.263
CNAG_04398	YBR245C	ARO80	ISW1	0.0990099	0
CNAG_07940	YLR403W	BZP5	SFP1	0.0987654	0.887
CNAG_01069	YLR014C	CNAG_01069	PPR1	0.0967742	0.01	50	6.36e-05	11
CNAG_05153	YLR183C	GAT5	TOS4	0.0957447	0
CNAG_05431	YHR124W	RIM101	NDT80	0.0953678	0
CNAG_00039	YHR041C	ZFC6	SRB2	0.0952381	0.026
CNAG_03902	YIR013C	RDS2	GAT4	0.0949153	0
CNAG_05176	YHR154W	HOB3	RTT107	0.0943396	0
CNAG_01626	YIR013C	ADA2	GAT4	0.0939394	0
CNAG_02364	YKL038W	FZC19	RGT1	0.0930233	0.009	27.869	1.2	13
CNAG_01438	YHR154W	SWI6	RTT107	0.0921053	0.011
CNAG_01454	YKL222C	STE12alpha	YKL222C	0.0909091	0.044
CNAG_04023	YKR036C	CNAG_04023	CAF4	0.0909091	0.031
CNAG_00896	YEL056W	FZC34	HAT2	0.0909091	0.055
CNAG_03336	YCR039C	FZC50	MATALPHA2	0.0909091	0.328
CNAG_04036	YBR239C	CNAG_04036	ERT1	0.0909091	0.293
CNAG_01858	YER109C	HOB2	FLO8	0.0909091	0.297
CNAG_04093	YOR213C	YRM103	SAS5	0.0886076	0.001
CNAG_04807	YBR240C	FZC8	THI2	0.0886076	0.002
CNAG_04895	YPR054W	FZC3	SMK1	0.0886076	0.001
CNAG_00514	YJL056C	CNAG_00514	ZAP1	0.0880682	0
CNAG_06097	YOR363C	CNAG_06097	PIP2	0.0877193	0.005	34.091	0.036	5
CNAG_02305	YOR363C	FZC45	PIP2	0.0877193	0.006	34	0.007	8
CNAG_06188	YMR043W	FZC15	MCM1	0.0869565	0.196
CNAG_03261	YOR230W	CNAG_03261	WTM1	0.0869565	0.05
CNAG_03998	YLR136C	RLM1	TIS11	0.0863309	0
CNAG_05538	YPR054W	JJJ1	SMK1	0.0853659	0
CNAG_06762	YOL068C	GAT204	HST1	0.0843373	0.003
CNAG_00828	YIR023W	SIP401	DAL81	0.0840336	0.002	31.667	0.76	7
CNAG_05642	YDR423C	FZC37	CAD1	0.0833333	0.005
CNAG_00239	YNL216W	YAP1	RAP1	0.0833333	0.406
CNAG_04798	YER088C	CNAG_04798	DOT6	0.0833333	0.419
CNAG_04804	YIL130W	SRE1	ASG1	0.0833333	0.23
CNAG_04878	YKL112W	FZC1	ABF1	0.0833333	0.073
CNAG_05170	YOR213C	PIP2	SAS5	0.0833333	0.019
CNAG_02774	YBL054W	MAL13	TOD6	0.0820312	0
CNAG_04594	YOR213C	FZC27	SAS5	0.0810811	0.053
CNAG_04176	YPR054W	HSF2	SMK1	0.0810811	0.005
CNAG_05112	YML099C	FZC42	ARG81	0.0804598	0.004
CNAG_04352	YOR213C	ZAP103	SAS5	0.08	0.014
CNAG_03366	YCR081W	ZNF2	SRB8	0.08	0.05
CNAG_05049	YBR103W	PIP201	SIF2	0.0769231	0.308
CNAG_00068	YBR195C	CNAG_00068	MSI1	0.0769231	0.431
CNAG_02435	YPR054W	BWC2	SMK1	0.0752688	0.005
CNAG_04774	YOL068C	FZC26	HST1	0.075	0.038
CNAG_03401	YLR098C	GAT203	CHA4	0.0740741	0.12
CNAG_04345	YDR216W	ARO8001	ADR1	0.0740741	0.014
CNAG_03431	YOR162C	FZC48	YRR1	0.0740741	0.067	30.769	0.000852	9
CNAG_06921	YOR363C	HOB4	PIP2	0.0724638	0.012
CNAG_03561	YKL038W	FZC33	RGT1	0.0724638	0.01	32.609	0.046	6
CNAG_03132	YMR182C	CNAG_03132	RGM1	0.0724638	0.015
CNAG_00156	YKR034W	SP1	DAL80	0.0716981	0.022
CNAG_06156	YHR041C	FZC7	SRB2	0.0714286	0.113
CNAG_01431	YNL216W	HOB1	RAP1	0.0714286	0.374
CNAG_02134	YBR103W	RSC8	SIF2	0.0714286	0.384
CNAG_06283	YER088C	LIV4	DOT6	0.0714286	0.499
CNAG_04518	YKR036C	ZFC5	CAF4	0.0714286	0.384
CNAG_03183	YCR096C	FZC24	HMRA2	0.0714286	0.366
CNAG_04130	YBR103W	CNAG_04130	SIF2	0.0714286	0.331
CNAG_03741	YLR014C	FZC31	PPR1	0.0714286	0.051
CNAG_04630	YBR245C	YAP2	ISW1	0.0705882	0.048
CNAG_00332	YGR067C	SIP4	YGR067C	0.0701754	0.115
CNAG_00018	YPR054W	FZC6	SMK1	0.0697674	0.37
CNAG_02476	YOR363C	YRM101	PIP2	0.0689655	0.038	36.585	0.12	5
CNAG_07443	YDR520C	HLH4	URC2	0.0689655	0.14
CNAG_04583	YOR290C	DDT1	SNF2	0.06875	0.015
CNAG_00559	YJR127C	BZP3	RSF2	0.0676692	0.028
CNAG_03059	YDR009W	CNAG_03059	GAL3	0.0675676	0.018
CNAG_02603	YPR196W	CNAG_02603	YPR196W	0.0675676	0.041
CNAG_07724	YDL070W	CUF1	BDF2	0.0666667	0.57
CNAG_03710	YDR073W	ECM22	SNF11	0.0666667	0.043
CNAG_05380	YBR297W	FZC44	MAL33	0.0659341	0.041	52.174	0.17	2
CNAG_02516	YLR014C	HLH5	PPR1	0.0645161	0.178
CNAG_00031	YMR053C	MLR1	STB2	0.0645161	0.193
CNAG_01014	YJR147W	ZFC4	HMS2	0.0634921	0.082
CNAG_02066	YDR423C	FZC13	CAD1	0.0625	0.335
CNAG_04836	YNL216W	FZC10	RAP1	0.0625	0.551
CNAG_06223	YNL255C	MIZ1	GIS2	0.0625	0.514
CNAG_04908	YJR147W	CLR4	HMS2	0.0625	0.095
CNAG_06719	YPL139C	FZC49	UME1	0.0625	0.186
CNAG_06134	YKR034W	BZP1	DAL80	0.062201	0.059
CNAG_06483	YNL236W	FZC25	SIN4	0.0612245	0.198
CNAG_04600	YDL056W	CNAG_04600	MBP1	0.0606061	0.201
CNAG_03279	YGL162W	CCD4	SUT1	0.0606061	0.256
CNAG_01977	YKR101W	CNAG_01977	SIR1	0.0588235	0.276
CNAG_01708	YPL177C	GAT7	CUP9	0.0588235	0.132
CNAG_01841	YPR199C	GLN3	ARR1	0.0588235	0.448
CNAG_04226	YNL216W	CNAG_04226	RAP1	0.0588235	0.649
CNAG_07901	YJL127C	FZC29	SPT10	0.0588235	0.253
CNAG_00871	YBR289W	CLR3	SNF5	0.0582524	0.106
CNAG_00830	YDR423C	FZC38	CAD1	0.0571429	0.247
CNAG_03768	YMR043W	FZC32	MCM1	0.0555556	0.498
CNAG_03115	YNL199C	FZC46	GCR2	0.0555556	0.293
CNAG_02671	YLR098C	CNAG_02671	CHA4	0.0555556	0.706
CNAG_04184	YBL066C	FZC47	SEF1	0.0555556	0.713	22.018	0.78	11
CNAG_06276	YKL032C	CEP3	IXR1	0.0547945	0.207
CNAG_05255	YHL009C	FZC2	YAP3	0.0545455	0.249
CNAG_07528	YDR123C	CNAG_07528	INO2	0.0540541	0.219
CNAG_01948	YOR363C	FZC36	PIP2	0.0540541	0.377	33.929	0.15	6
CNAG_00883	YMR021C	ECM2201	MAC1	0.0526316	0.288
CNAG_05861	YOR077W	FKH101	RTS2	0.0526316	0.673
CNAG_06751	YDL106C	HLH3	PHO2	0.0523256	0.242
CNAG_01883	YIL036W	GAT8	CST6	0.0517241	0.417
CNAG_05392	YNL204C	ZAP104	SPS18	0.0512821	0.58
CNAG_04353	YAL051W	CLR1	OAF1	0.0508475	0.35
CNAG_04637	YHL025W	MBF1	SNF6	0.0503597	0.374
CNAG_02700	YGR067C	ZFC8	YGR067C	0.05	0.44
CNAG_05436	YOR229W	CNAG_05436	WTM2	0.05	0.568
CNAG_07922	YBR275C	FZC4	RIF1	0.0487805	0.404
CNAG_04457	YOL068C	FZC30	HST1	0.0487805	0.434
CNAG_03018	YBR150C	ASG101	TBS1	0.047619	0.431	34.694	0.000796	5
CNAG_00505	YKR064W	FZC28	OAF3	0.047619	0.627	41.304	0.017	7
CNAG_00460	YOR337W	LIV1	TEA1	0.0470588	0.464
CNAG_06871	YLR223C	FZC41	IFH1	0.0454545	0.569
CNAG_07011	YLR451W	CNAG_07011	LEU3	0.043956	0.601	25	1.5	12
CNAG_04012	YML081W	FZC18	TDA9	0.0434783	0.601
CNAG_03826	YER184C	CNAG_03826	YER184C	0.0425532	0.713
CNAG_05311	YDR423C	CNAG_05311	CAD1	0.0416667	0.669
CNAG_04090	YEL056W	ATF1	HAT2	0.0384615	0.82
CNAG_03849	YDR216W	ASG1	ADR1	0.0373832	0.951
