## Supplementary material for "Mapping the transcriptional regulatory network of a fungal pathogen by exploiting transcription factor perturbation": File S8

### Sheet: Sheet1
Cn gene ID	Cn common name	capsule phenotype	targets enriched for genes without Sc homologs	corrected-pvalue
CNAG_05835	LIV3		✔	0.01
CNAG_01242	HAPX
CNAG_00031	MLR1		✔	0.05
CNAG_00039	ZFC6
CNAG_00068	CNAG_00068
CNAG_00460	LIV1	✔
CNAG_00505	FZC28
CNAG_00559	BZP3	✔	✔	0
CNAG_00791	HLH1
CNAG_00830	FZC38
CNAG_00841	CNAG_00841		✔	0
CNAG_00883	ECM2201	✔	✔	0.04
CNAG_00896	FZC34
CNAG_01014	ZFC4	✔	✔	0.02
CNAG_01431	HOB1
CNAG_01708	GAT7
CNAG_01841	GLN3		✔	0.01
CNAG_01858	HOB2
CNAG_01883	GAT8		✔	0.01
CNAG_01977	CNAG_01977
CNAG_02066	FZC13		✔	0.01
CNAG_02322	FZC17	✔
CNAG_02435	BWC2		✔	0.01
CNAG_02516	HLH5
CNAG_02555	SIP402
CNAG_02698	CNAG_02698
CNAG_02700	ZFC8		✔	0
CNAG_02723	FZC23
CNAG_02774	MAL13
CNAG_02877	FZC51	✔
CNAG_03018	ASG101		✔	0.01
CNAG_03086	FZC20		✔	0.04
CNAG_03132	CNAG_03132		✔	0
CNAG_03183	FZC24	✔
CNAG_03212	HCM101
CNAG_03261	CNAG_03261
CNAG_03279	CCD4
CNAG_03346	BZP4	✔
CNAG_03366	ZNF2
CNAG_03401	GAT203		✔	0.02
CNAG_03431	FZC48
CNAG_03741	FZC31		✔	0
CNAG_03768	FZC32
CNAG_03790	CNAG_03790		✔	0.05
CNAG_03894	PDR802	✔
CNAG_03914	FZC14	✔
CNAG_04012	FZC18	✔
CNAG_04023	CNAG_04023
CNAG_04036	CNAG_04036
CNAG_04093	YRM103		✔	0.03
CNAG_04130	CNAG_04130
CNAG_04184	FZC47	✔
CNAG_04263	BZP2
CNAG_04352	ZAP103		✔	0.04
CNAG_04353	CLR1	✔	✔	0.01
CNAG_04457	FZC30	✔
CNAG_04518	ZFC5		✔	0.02
CNAG_04594	FZC27
CNAG_04630	YAP2
CNAG_04798	CNAG_04798
CNAG_04804	SRE1	✔
CNAG_04807	FZC8
CNAG_04836	FZC10
CNAG_04841	FZC43
CNAG_04878	FZC1	✔
CNAG_04895	FZC3
CNAG_05404	CLR4	✔
CNAG_05010	ZFC7
CNAG_05112	FZC42
CNAG_05153	GAT5
CNAG_05255	FZC2
CNAG_05311	CNAG_05311
CNAG_05375	CNAG_05375
CNAG_05392	ZAP104	✔	✔	0.05
CNAG_05436	CNAG_05436		✔	0
CNAG_05642	FZC37
CNAG_06134	BZP1		✔	0
CNAG_06156	FZC7		✔	0
CNAG_06252	CCD6
CNAG_06483	FZC25
CNAG_06719	FZC49	✔
CNAG_06751	HLH3	✔	✔	0
CNAG_06762	GAT204	✔	✔	0.02
CNAG_06818	HAP1	✔
CNAG_06871	FZC41
CNAG_06921	HOB4
CNAG_07011	CNAG_07011		✔	0.03
CNAG_07443	HLH4	✔	✔	0
CNAG_07528	CNAG_07528
CNAG_07901	FZC29	✔
CNAG_07940	BZP5
